# Origin of subgenomes in the circumboreal allopolyploid carnivorous plant *Drosera anglica* (Droseraceae)

**DOI:** 10.1101/2025.01.09.632192

**Authors:** Rebekah A. Mohn, Ya Yang

**Author notes:** Correspondence: Rebekah A. Mohn.

## Abstract

**Premise of Study:** The parentage of a widespread member of the carnivorous sundew genus *Drosera*, the allopolyploid *Drosera anglica,* remains uncertain despite over 100 years of morphological, cytological, and, more recently, molecular study.

**Methods:** Using transcriptomic and genomic data from 12 species *Drosera* sect. *Drosera* including four *D. anglica* populations and a disjunct Idaho population of *D. intermedia*, we assembled genes in HybPiper and phased sequences in HybPhaser. We estimated heterozygosity and generated flow cytometry data to assess ploidy levels. We estimated species relationships with phylogenetic and pairwise genetic distance methods. Additionally, we assembled *rbc*L and ITS reads to compare to previous data.

**Key Results:** Sequences from phased subgenomes highly supported *D. anglica* as sister to *D. rotundifolia* and *D. linearis,* differing from previous analyses based on chromosome pairing and Sanger sequencing with limited taxon sampling. Both ITS and *rbc*L sequences of *D. anglica* were the most similar to *D. linearis*. *Drosera anglica* is intermediate between both parents in leaf shape and microhabitat; however, across *D.* sect. *Drosera*, neither leaf shape nor biogeographic distribution were reliable indicators of phylogenetic relationships. Despite a range-wide sampling, we did not find evidence for multiple origins of *D. anglica*. Additionally, we confirmed that the Idaho population previously identified as *D. intermedia* is *D. anglica*.

**Conclusions:** *Drosera anglica* arose from allopolyploidy between *D. linearis* (the chloroplast donor) and *D. rotundifolia*. Our study demonstrates the importance of taxon sampling and careful examining complex phylogenomic data, and presents an exemplar of analyzing allopolyploid relationships in plant lineages.
