## Appendix S2 for "Origin of subgenomes in the circumboreal allopolyploid carnivorous plant *Drosera anglica* (Droseraceae)"

### Sheet: Appendix S2.1
Appendix S2.1: Sample information and genome size estimations
Sample Name	Drosera species	Section / Subgenera	Source	SRA	Voucher	Genome Size	Genome Size Control
RM207A	Drosera intermedia	Drosera/Drosera	Webb’s Mill Bog, New Jersey (NJ)	SRR31731884	RM207 (MIN)	2516**	-
RM208A	Drosera filiformis	Drosera/Drosera	Webb’s Mill Bog, New Jersey (NJ)	SRR31731883	RM208 (MIN)	4877**	-
RM209A	Drosera rotundifolia	Drosera/Drosera	Webb’s Mill Bog, New Jersey (NJ)	SRR31731882	RM209 (MIN)	2331**	-
RM210A	Drosera capillaris	Drosera/Drosera	Cherry Orchard Natural Area Preserve, Virginia	SRR31731881	RM210 (MIN)	-	-
RM214	Drosera rotundifolia	Drosera/Drosera	Priest Lake Ranger District, Idaho (ID)	SRR31731885	RM214 (MIN)	1933	Raphinus sativus
RM217	Drosera anglica	Drosera/Drosera	Priest Lake Ranger District, Washington (WA)	SRR31731896	RM217 (MIN)	4640	Raphinus sativus
RM218	Drosera anglica/Drosera intermedia	Drosera/Drosera	Bonner’s Ferry Ranger District, Idaho (ID)	SRR31731895	RM218 (MIN)	5303	Raphinus sativus
RM240	Drosera capillaris	Drosera/Drosera	(cult.) Best Carnivorous Plants (BCP ID# D1092). Locality: Florida Panhandle (FL)	SRR31731880	RM240 (MIN)	-	-
DRR220141 for HybPiper, DRR220131 for Ks Plots	Drosera spatulata	Drosera/Drosera	Palfalvi et al 2022	-	-	323***	-
RM237C	Drosera solaris	Drosera/Drosera	(cult.) Best Carnivorous Plants (BCP ID# D982). Locality: Mt Yakontipu, Pakaraima Mountains, Guyana	SRR31731879	RM237 (Photo)	2429*	Oryza sativa 'Nipponbare'
RM219C2	Drosera linearis	Drosera/Drosera	Lincoln Ranger District, Montana (MT)	SRR31731878	RM219 (MIN)	-	-
RM228A3	Drosera linearis	Drosera/Drosera	Lost River Peatlands SNA, Minnesota (MN)	SRR31731894	RM228 (MIN)	-	-
RM211B	Drosera brevifolia	Drosera/Drosera	Cherry Orchard Natural Area Preserve, Virginia (VA)	SRR31731893	RM211 (MIN)	1636*	Oryza sativa 'Nipponbare'
RM230	Drosera anglica	Drosera/Drosera	Lost River Peatlands Scientific Natural Area (SNA), Minnesota (MN)	SRR31731892	RM230 (MIN)	4715**	-
RM298A	Drosera anglica	Drosera/Drosera	(cult.) Best Carnivorous Plants (BCP ID# D1594, D1614). Locality: Sumava Mts, Southern Bohemia, Czech Republic (CZ)	SRR31731891	RM298 (Photo)	4715**	-
RM241	Drosera esmeraldae	Drosera/Drosera	(cult.) Best Carnivorous Plants (BCP ID# D761). Locality: Cerro Duida, Venezuela	SRR31731890	RM241 (Photo)	-	-
RM242	Drosera roraimae	Drosera/Drosera	(cult.) Best Carnivorous Plants (BCP ID# D1026). Locality: Summit of Mt. Roraima (which borders Brazil, Guyana, Venezuela).	SRR31731889	RM242 (Photo)	2683**	-
RM245F	Drosera felix	Drosera/Drosera	(cult.) Best Carnivorous Plants (BCP ID# D684, D923, D1834). Locality: Tuku Muruku, Gran Sabana, Brazil	SRR31731888	RM245 (Photo)	-	-
SRR8948654	Drosera rotundifolia	-	Russia: Moscow region, wetland (RUS) SRR8948654	-	-	-	-
RM209xRM219PE	Synthetic hybrid PE	-	-	-	-	-	-
RM209xRM219SE	Synthetic hybrid PE	-	-	-	-	-	-
CM635	Drosera anglica	Drosera/Drosera	Wahiawa Bog, Kauai, Hawaii (HI)	SRR31731887	DNA accession: CM635; Collection: Motley 1440; Population voucher: B.C. Stone 3735 (BISH)	4715**	-
RM294C1	Drosera prolifera	Prolifera/Drosera	(cult.) Best Carnivorous Plants (BCP ID# D953, D1596, D1783).	SRR31731886	RM294 (MIN)	502**	-
* Mohn, et al., 2023
** Veleba et al., 2017
*** Palfalvi et al., 2020

### Sheet: Appendix S2.2
Appendix S2.2: Sequencing and assembly sample information.
Sample name	Drosera species	Tissue type	Extraction	Extraction date	RIN	Sequencing facility	Library prep	Sequencing Platform	Reads Sequenced	Reads remaining after filtering	Organellar reads	Seq IDs that match reference after Chimera Removal	Redundancy after Chimera Removal	HybPiper long paralogs	HybPiper depth paralogs	HybPiper genes recovered	HybPiper genes recovered after phased to Drosera linearis	HybPiper genes recovered after phased to Drosera rotundifolia
RM207A	Drosera intermedia	-	Rebekah Mohn	2018-05-29	6.5	University of Minnesota Genomics Center	TruSeq Total RNA Stranded Ribozero	Illumina HiSeq 2500 (PE125)	2 x 23,244,148	2 x 11,772,435	2 x 10,575,584	7933	5.8	105	146	6228	-	-
RM208A	Drosera filiformis	-	Rebekah Mohn	2018-05-29	6.3	University of Minnesota Genomics Center	TruSeq Total RNA Stranded Ribozero	Illumina HiSeq 2500 (PE125)	2 x 20,209,221	2 x 9,228,383	2 x 10,177,833	7677	5.1	98	137	6081	-	-
RM209A	Drosera rotundifolia	-	Rebekah Mohn	2018-05-29	6.4	University of Minnesota Genomics Center	TruSeq Total RNA Stranded Ribozero	Illumina HiSeq 2500 (PE125)	2 x 22,513,378	2 x 8,939,629	2 x 12,603,131	7802	5.4	95	112	6054	-	-
RM210A	Drosera capillaris	-	Rebekah Mohn	2018-05-29	7	University of Minnesota Genomics Center	TruSeq Total RNA Stranded Ribozero	Illumina HiSeq 2500 (PE125)	2 x 22,960,958	2 x 10,986,987	2 x 10,958,066	7613	6.1	92	131	5961	-	-
RM214	Drosera rotundifolia	-	Rebekah Mohn	2019-09-26	5.5	University of Minnesota Genomics Center	TruSeq Total RNA Stranded Ribozero	Illumina NextSeq Mid (SE151)	1 x 25,205,711	1 x 22,088,247	1 x 147,683	8155	6.2	93	124	6303	-	-
RM217	Drosera anglica	-	Rebekah Mohn	2019-09-26	3.2	University of Minnesota Genomics Center	TruSeq Total RNA Stranded Ribozero	Illumina NextSeq Mid (SE151)	1 x 26,488,548	1 x 20,643,547	1 x 2,152,808	8407	6.4	320	456	6293	6050	5834
RM218	Drosera anglica/Drosera intermedia	-	Rebekah Mohn	2019-09-26	4.8	University of Minnesota Genomics Center	TruSeq Total RNA Stranded Ribozero	Illumina NextSeq Mid (SE151)	1 x 22,912,580	1 x 19,832,320	1 x 332,893	8206	5.9	332	458	6321	6121	5882
RM240	Drosera capillaris	-	Rebekah Mohn	2019-10-02	5.9	Novogene Corporation, Inc.	NEBNext Ultra II Directional mRNA Library Prep	Illumina's NovaSeq 6000 (PE150)	2 x 44,457,893	2 x 42,398,402	2 x 41,349	8009	8.6	229	500	6354	-	-
DRR220141 for HybPiper, DRR220131 for Ks Plots	Drosera spatulata	-	-	-	-	-	-	-	-	-	-	-	-	-	-	-	-	-
RM237C	Drosera solaris	leaf + root	Rebekah Mohn	2019-12-18	2.7	Novogene Corporation, Inc.	NEBNext Ultra II Directional mRNA Library Prep	Illumina's NovaSeq 6000 (PE150)	2 x 22898180	2 x 22,097,462	2 x 10,681	7405	7	170	245	6251	-	-
RM219C2	Drosera linearis	-	Rebekah Mohn	2022-02-09	6.3	Novogene Corporation, Inc.	NEBNext Ultra II Directional mRNA Library Prep	Illumina's NovaSeq 6000 (PE150)	2 x 20162438	2 x 18,365,713	2 x 53,643	7465	5.4	131	181	6271	-	-
RM228A3	Drosera linearis	-	Zack Radford	2021-03-29	2	Novogene Corporation, Inc.	NEBNext Ultra II Directional mRNA Library Prep	Illumina's NovaSeq 6000 (PE150)	2 x 24383298	2 x 23,476,736	2 x 38,427	7419	6.3	155	221	6306	-	-
RM211B	Drosera brevifolia	flowers, leaves, meristem	Rebekah Mohn	-	6.1	Novogene Corporation, Inc.	NEBNext Ultra II Directional mRNA Library Prep	Illumina's NovaSeq 6000 (PE150))	2 x 26,562,791	2 x 25,657,653	2 x 47,851	7898	7.2	161	260	6282	-	-
RM230	Drosera anglica	leaves	Rebekah Mohn	2022-06-01	6.2	Novogene Corporation, Inc.	NEBNext Ultra II Directional mRNA Library Prep	Illumina's NovaSeq 6000 (PE150)	2 x 27,069,275	2 x 26,127,998	2 x 148,507	8021	7.8	796	1805	6355	6213	5990
RM298A	Drosera anglica	whole plant	Rebekah Mohn	2022-07-21	6.8	Novogene Corporation, Inc.	NEBNext Ultra II Directional mRNA Library Prep	Illumina's NovaSeq 6000 (PE150)	2 x 36,218,637	2 x 34,832,902	2 x 76,202	8380	11.1	841	2010	6393	6247	6070
RM241	Drosera esmeraldae	-	Rebekah Mohn	2019-10-02	5.7	Novogene Corporation, Inc.	NEBNext Ultra II Directional mRNA Library Prep	Illumina's NovaSeq 6000 (PE150)	2 x 44052402	2 x 41,783,926	2 x 56,351	8078	12.4	210	407	6322	-	-
RM242	Drosera roraimae	-	Rebekah Mohn	2019-10-03	4.9	Novogene Corporation, Inc.	NEBNext Ultra II Directional mRNA Library Prep	Illumina's NovaSeq 6000 (PE150)	2 x 39802527	2 x 37,371,429	2 x 19,016	8171	16.1	192	287	6317	-	-
RM245F	Drosera felix	leaf+meristem+stem	Rebekah Mohn	2022-08-01	7.1	Novogene Corporation, Inc.	NEBNext Ultra II Directional mRNA Library Prep	Illumina's NovaSeq 6000 (PE150)	2 x 20421214	2 x 19,676,879	2 x 18,875	7702	6.5	181	265	6281	-	-
SRR8948654	Drosera rotundifolia	-	-	-	-	-	-	(PE250)	-	2 x 2,618,713	2 x 17,040			151	161	5359	-	-
RM209xRM219PE	Synthetic hybrid PE	-	-	-	-	-	-	-	-	2 x 14,666,667	-	8273	7.4	493	848	6322	6095	5972
RM209xRM219SE	Synthetic hybrid PE	-	-	-	-	-	-	-	-	2 x 29,333,334	-	8154	8.7	557	921	6326	6085	6048
CM635	Drosera anglica	-	-	-	-	Novogene Corporation, Inc.	AB clonal DNA Library Prep Kit (350 bp size selection)	Illumina's NovaSeq 6000 (PE150)	2 x 303,038,372			-	-	501	2311	4737 (6443 with contigs)	6329	6142
RM294C1	Drosera prolifera	flower_buds, + 2 leaves	Rebekah Mohn	2022-08-17	6.8	Novogene Corporation, Inc.	NEBNext Ultra II Directional mRNA Library Prep	Illumina's NovaSeq 6000 (PE150)	2 x 38587681	2 x 36,157,694	2x 1,286,235			165	187	4497	-	-
* Mohn, et al., 2023
** Veleba et al., 2017
*** Palfalvi et al., 2020
RIN - RNA integrity Number

### Sheet: Appendix S2.3
Appendix S2.3: Hybphaser association of samples with clade references
		RM237C	RM208A	RM209A	RM228A3	RM211B
		Drosera solaris	Drosera filiformis	Drosera rotundifolia	Drosera linearis	Drosera brevifolia
CM635	Drosera anglica (HI)	3.2137	1.85311	16.5493	22.4988	2.07168
RM207A	Drosera intermedia (NJ)	7.73857	15.3721	6.11667	4.13469	3.30056
RM208A	Drosera filiformis	1.56467	54.4378	1.1496	0.93962	0.74964
RM209A	Drosera rotundifolia (NJ)	1.84391	1.09666	53.9171	1.13463	0.83013
RM209xRM219PE	Synthetic hybrid PE	1.80589	1.14013	23.8398	30.7513	0.85677
RM209xRM219SE	Synthetic hybrid SE	2.04168	1.23402	26.208	31.4392	0.94076
RM210A	Drosera capillaris (VA)	7.12489	14.2079	6.05151	3.89699	3.47903
RM211B	Drosera brevifolia	1.6028	1.16369	1.39519	1.13346	56.6673
RM214	Drosera rotundifolia (ID)	2.8038	1.58052	51.477	1.97993	1.60667
RM217	Drosera anglica (WA)	3.04796	1.44411	23.7834	28.3745	1.4025
RM218	Drosera intermedia' (ID)	2.37315	1.52911	24.2001	29.8449	1.44743
RM219C2	Drosera linearis (MT)	1.78228	1.17781	1.42578	52.7433	0.87354
RM228A3	Drosera linearis (MN)	1.74804	1.09516	1.58621	54.3428	0.8682
RM230	Drosera anglica (MN)	2.35653	1.42258	23.1657	28.7725	1.28294
RM237C	Drosera solaris	57.1681	1.24411	1.511	1.04901	0.74063
RM240	Drosera capillaris (FL)	8.39103	14.3982	5.61553	4.75877	3.66066
RM241	Drosera esmeraldae	14.2669	7.08381	5.84766	5.34255	4.17027
RM242	Drosera roraimae	16.6688	5.90123	5.51475	4.59686	3.97582
RM245F	Drosera felix	30.1447	4.20722	3.91885	3.1616	2.6822
RM294C1	Drosera prolifera	5.96038	5.42985	5.38959	5.13756	5.44385
RM298A	Drosera anglica (CZ)	3.06762	1.44703	22.8807	26.9958	1.45701
							RM209xRM219SE_to_rotNJ	Synthetic hybrid SE
							RM230_to_linMN	Drosera anglica (MN)
							RM230_to_rotNJ	Drosera anglica (MN)
							RM298A_to_linMN	Drosera anglica (CZ)
							RM298A_to_rotNJ	Drosera anglica (CZ)
							CM635_to_linMN	Drosera anglica (HI)
							CM635_to_rotNJ	Drosera anglica (HI)

### Sheet: Appendix S2.4
Appendix S2.4: Allele divergence, % locus heterozygosity, and number of loci recovered
Sample	Species (Population)	reference if phased	phased	nloci	allele divergence	% locus heterozygosity	Difference in nloci between subgenomes
RM211B	Drosera brevifolia	-	not phased	6279	0.394	19.68	-
RM214	Drosera rotundifolia (ID)	-	not phased	6302	0.347	29.75	-
RM217	Drosera anglica (WA)	-	not phased	6292	2.042	97	-
RM218	Drosera intermedia' (ID)	-	not phased	6314	2.08	97.2	-
RM207A	Drosera intermedia (NJ)	-	not phased	6227	0.381	22.69	-
RM208A	Drosera filiformis	-	not phased	6079	0.354	21.63	-
RM209A	Drosera rotundifolia (NJ)	-	not phased	6053	0.336	21.87	-
RM210A	Drosera capillaris (VA)	-	not phased	5960	0.391	25.77	-
RM219C2	Drosera linearis (MT)	-	not phased	6262	0.438	29.93	-
RM228A3	Drosera linearis (MN)	-	not phased	6304	0.436	28.28	-
RM230	Drosera anglica (MN)	-	not phased	6354	2.382	97.97	-
RM237C	Drosera solaris	-	not phased	6249	0.483	27.14	-
RM240	Drosera capillaris (FL)	-	not phased	6350	0.533	29.06	-
RM241	Drosera esmeraldae	-	not phased	6319	0.506	26.06	-
RM242	Drosera roraimae	-	not phased	6317	0.517	27.43	-
RM245F	Drosera felix	-	not phased	6280	0.504	26.11	-
RM298A	Drosera anglica (CZ)	-	not phased	6390	2.443	98	-
CM635	Drosera anglica (HI)	-	not phased	6308	2.829	99.05	-
RM209xRM219PE	Synthetic hybrid PE	-	not phased	6321	1.738	92.68	-
RM209xRM219SE	Synthetic hybrid SE	-	not phased	6325	1.867	96.17	-
RM217_to_linMN	Drosera anglica (WA)	Drosera linearis (MN)	phased	6048	0.507	66.52	215
RM217_to_rotNJ	Drosera anglica (WA)	Drosera rotundifolia (NJ)	phased	5833	0.391	49.72	-215
RM218_to_linMN	Drosera intermedia' (ID)	Drosera linearis (MN)	phased	6117	0.539	69	235
RM218_to_rotNJ	Drosera intermedia' (ID)	Drosera rotundifolia (NJ)	phased	5882	0.439	57.16	-235
RM209xRM219PE_to_linMN	Synthetic hybrid PE	Drosera linearis (MN)	phased	6093	0.482	62.28	125
RM209xRM219PE_to_rotNJ	Synthetic hybrid PE	Drosera rotundifolia (NJ)	phased	5968	0.395	47.39	-125
RM209xRM219SE_to_linMN	Synthetic hybrid SE	Drosera linearis (MN)	phased	6084	0.309	36.57	39
RM209xRM219SE_to_rotNJ	Synthetic hybrid SE	Drosera rotundifolia (NJ)	phased	6045	0.308	37.73	-39
RM230_to_linMN	Drosera anglica (MN)	Drosera linearis (MN)	phased	6210	0.929	80.69	222
RM230_to_rotNJ	Drosera anglica (MN)	Drosera rotundifolia (NJ)	phased	5988	0.533	51.29	-222
RM298A_to_linMN	Drosera anglica (CZ)	Drosera linearis (MN)	phased	6243	0.996	83.33	175
RM298A_to_rotNJ	Drosera anglica (CZ)	Drosera rotundifolia (NJ)	phased	6068	0.59	52.67	-175
CM635_to_linMN	Drosera anglica (HI)	Drosera linearis (MN)	phased	6314	1.861	87.96	185
CM635_to_rotNJ	Drosera anglica (HI)	Drosera rotundifolia (NJ)	phased	6129	1.594	77.32	-185
