## Appendix S5 for "Origin of subgenomes in the circumboreal allopolyploid carnivorous plant *Drosera anglica* (Droseraceae)"

### Sheet: Appendix S5.1 median
Appendix S5.1: Median distance matrix for genes >=1000 bps and ambiguous bps removed. This is calculated from 140 genes.
	D. anglica (CZ) subgenome L	D. anglica (HI) subgenome L	D. anglica (ID) subgenome L	D. anglica (MN) subgenome L	D. anglica (WA) subgenome L	Synthetic Hybrid PE subgenome L	Synthetic Hybrid SE subgenome L	D. anglica (CZ) subgenome R	D. anglica (HI) subgenome R	D. anglica (ID) subgenome R	D. anglica (MN) subgenome R	D. anglica (WA) subgenome R	Synthetic Hybrid PE subgenome R	Synthetic Hybrid SE subgenome R	D. brevifolia	D. capillaris (FL)	D. capillaris (VA)	D. esmeraldae	D. felix	D. filiformis	D. intermedia	D. linearis (MT)	D. linearis (MN)	D. roraimae	D. rotundifolia (ID)	D. rotundifolia (NJ)	D. rotundifolia (RUS)	D. solaris	D. spatulata
D. anglica (CZ) subgenome L	0	0.001	0	0	0	0	0	0.015	0.016	0.015	0.015	0.015	0.0145	0.015	0.018	0.017	0.017	0.017	0.017	0.0165	0.016	0	0	0.016	0.015	0.015	0.015	0.016	0.022
D. anglica (HI) subgenome L	0.001	0	0.001	0.001	0.001	0.001	0.001	0.016	0.016	0.016	0.016	0.016	0.016	0.016	0.019	0.018	0.019	0.018	0.018	0.018	0.017	0.001	0.001	0.017	0.017	0.016	0.016	0.017	0.023
D. anglica (ID) subgenome L	0	0.001	0	0	0	0	0	0.015	0.016	0.015	0.0155	0.015	0.015	0.015	0.018	0.017	0.0175	0.017	0.017	0.016	0.016	0	0	0.016	0.015	0.015	0.015	0.016	0.022
D. anglica (MN) subgenome L	0	0.001	0	0	0	0	0	0.015	0.016	0.015	0.015	0.015	0.015	0.015	0.018	0.017	0.017	0.017	0.017	0.016	0.016	0	0	0.016	0.015	0.015	0.015	0.016	0.022
D. anglica (WA) subgenome L	0	0.001	0	0	0	0	0	0.0155	0.0165	0.0155	0.016	0.0155	0.015	0.0155	0.018	0.017	0.017	0.017	0.017	0.016	0.016	0	0	0.016	0.0155	0.0155	0.015	0.016	0.022
Synthetic Hybrid PE subgenome L	0	0.001	0	0	0	0	0	0.015	0.016	0.015	0.016	0.015	0.015	0.015	0.018	0.017	0.017	0.017	0.017	0.016	0.016	0	0	0.016	0.015	0.015	0.015	0.016	0.022
Synthetic Hybrid SE subgenome L	0	0.001	0	0	0	0	0	0.0155	0.0165	0.015	0.016	0.015	0.015	0.015	0.018	0.017	0.017	0.017	0.017	0.016	0.015	0	0	0.016	0.015	0.015	0.015	0.016	0.022
D. anglica (CZ) subgenome R	0.015	0.016	0.015	0.015	0.0155	0.015	0.0155	0	0.001	0.0005	0	0.001	0.002	0.002	0.017	0.015	0.016	0.015	0.016	0.0145	0.014	0.0155	0.0155	0.014	0.002	0.002	0.002	0.015	0.02
D. anglica (HI) subgenome R	0.016	0.016	0.016	0.016	0.0165	0.016	0.0165	0.001	0	0.001	0.001	0.001	0.003	0.003	0.018	0.016	0.016	0.017	0.017	0.016	0.016	0.0165	0.0165	0.015	0.003	0.003	0.003	0.016	0.02
D. anglica (ID) subgenome R	0.015	0.016	0.015	0.015	0.0155	0.015	0.015	0.0005	0.001	0	0.001	0	0.002	0.002	0.017	0.015	0.016	0.015	0.016	0.015	0.014	0.015	0.015	0.014	0.002	0.002	0.002	0.015	0.02
D. anglica (MN) subgenome R	0.015	0.016	0.0155	0.015	0.016	0.016	0.016	0	0.001	0.001	0	0	0.002	0.002	0.017	0.015	0.015	0.015	0.016	0.014	0.014	0.016	0.016	0.014	0.002	0.002	0.002	0.015	0.02
D. anglica (WA) subgenome R	0.015	0.016	0.015	0.015	0.0155	0.015	0.015	0.001	0.001	0	0	0	0.002	0.002	0.017	0.015	0.016	0.015	0.016	0.015	0.014	0.015	0.015	0.014	0.002	0.002	0.002	0.015	0.02
Synthetic Hybrid PE subgenome R	0.0145	0.016	0.015	0.015	0.015	0.015	0.015	0.002	0.003	0.002	0.002	0.002	0	0	0.017	0.015	0.015	0.015	0.015	0.015	0.014	0.015	0.015	0.014	0.001	0	0	0.014	0.0195
Synthetic Hybrid SE subgenome R	0.015	0.016	0.015	0.015	0.0155	0.015	0.015	0.002	0.003	0.002	0.002	0.002	0	0	0.017	0.015	0.015	0.015	0.016	0.015	0.014	0.015	0.015	0.014	0.001	0	0	0.014	0.02
D. brevifolia	0.018	0.019	0.018	0.018	0.018	0.018	0.018	0.017	0.018	0.017	0.017	0.017	0.017	0.017	0	0.019	0.019	0.018	0.019	0.018	0.0175	0.018	0.018	0.0175	0.017	0.017	0.017	0.018	0.0225
D. capillaris (FL)	0.017	0.018	0.017	0.017	0.017	0.017	0.017	0.015	0.016	0.015	0.015	0.015	0.015	0.015	0.019	0	0.003	0.016	0.016	0.013	0.011	0.017	0.017	0.0145	0.015	0.015	0.015	0.015	0.0215
D. capillaris (VA)	0.017	0.019	0.0175	0.017	0.017	0.017	0.017	0.016	0.016	0.016	0.015	0.016	0.015	0.015	0.019	0.003	0	0.016	0.016	0.013	0.0115	0.0175	0.0175	0.015	0.015	0.015	0.016	0.015	0.022
D. esmeraldae	0.017	0.018	0.017	0.017	0.017	0.017	0.017	0.015	0.017	0.015	0.015	0.015	0.015	0.015	0.018	0.016	0.016	0	0.0145	0.015	0.014	0.017	0.017	0.012	0.015	0.015	0.015	0.013	0.021
D. felix	0.017	0.018	0.017	0.017	0.017	0.017	0.017	0.016	0.017	0.016	0.016	0.016	0.015	0.016	0.019	0.016	0.016	0.0145	0	0.015	0.014	0.017	0.017	0.011	0.016	0.016	0.015	0.009	0.021
D. filiformis	0.0165	0.018	0.016	0.016	0.016	0.016	0.016	0.0145	0.016	0.015	0.014	0.015	0.015	0.015	0.018	0.013	0.013	0.015	0.015	0	0.011	0.016	0.016	0.014	0.015	0.015	0.0145	0.014	0.02
D. intermedia	0.016	0.017	0.016	0.016	0.016	0.016	0.015	0.014	0.016	0.014	0.014	0.014	0.014	0.014	0.0175	0.011	0.0115	0.014	0.014	0.011	0	0.015	0.015	0.013	0.014	0.014	0.014	0.014	0.02
D. linearis (MN)	0	0.001	0	0	0	0	0	0.0155	0.0165	0.015	0.016	0.015	0.015	0.015	0.018	0.017	0.0175	0.017	0.017	0.016	0.015	0	0	0.0155	0.015	0.015	0.015	0.016	0.022
D. linearis (MT)	0	0.001	0	0	0	0	0	0.0155	0.0165	0.015	0.016	0.015	0.015	0.015	0.018	0.017	0.0175	0.017	0.017	0.016	0.015	0	0	0.016	0.015	0.015	0.015	0.016	0.022
D. roraimae	0.016	0.017	0.016	0.016	0.016	0.016	0.016	0.014	0.015	0.014	0.014	0.014	0.014	0.014	0.0175	0.0145	0.015	0.012	0.011	0.014	0.013	0.016	0.0155	0	0.014	0.014	0.014	0.011	0.02
D. rotundifolia (ID)	0.015	0.017	0.015	0.015	0.0155	0.015	0.015	0.002	0.003	0.002	0.002	0.002	0.001	0.001	0.017	0.015	0.015	0.015	0.016	0.015	0.014	0.015	0.015	0.014	0	0.001	0.001	0.014	0.02
D. rotundifolia (NJ)	0.015	0.016	0.015	0.015	0.0155	0.015	0.015	0.002	0.003	0.002	0.002	0.002	0	0	0.017	0.015	0.015	0.015	0.016	0.015	0.014	0.015	0.015	0.014	0.001	0	0	0.014	0.02
D. rotundifolia (RUS)	0.015	0.016	0.015	0.015	0.015	0.015	0.015	0.002	0.003	0.002	0.002	0.002	0	0	0.017	0.015	0.016	0.015	0.015	0.0145	0.014	0.015	0.015	0.014	0.001	0	0	0.014	0.02
D. solaris	0.016	0.017	0.016	0.016	0.016	0.016	0.016	0.015	0.016	0.015	0.015	0.015	0.014	0.014	0.018	0.015	0.015	0.013	0.009	0.014	0.014	0.016	0.016	0.011	0.014	0.014	0.014	0	0.02
D. spatulata	0.022	0.023	0.022	0.022	0.022	0.022	0.022	0.02	0.02	0.02	0.02	0.02	0.0195	0.02	0.0225	0.0215	0.022	0.021	0.021	0.02	0.02	0.022	0.022	0.02	0.02	0.02	0.02	0.02	0

### Sheet: Appendix S5.2 mean
Appendix S5.2: Mean distance matrix for genes >=1000 bps and ambiguous bps removed. This is calculated from 140 genes.
	D. anglica (CZ) subgenome L	D. anglica (ID) subgenome L	D. anglica (MN) subgenome L	D. anglica (WA) subgenome L	D. anglica (HI) subgenome L	Synthetic Hybrid PE subgenome L	Synthetic Hybrid SE subgenome L	D. anglica (CZ) subgenome R	D. anglica (ID) subgenome R	D. anglica (MN) subgenome R	D. anglica (WA) subgenome R	D. anglica (HI) subgenome R	Synthetic Hybrid PE subgenome R	Synthetic Hybrid SE subgenome R	D. brevifolia	D. capillaris (FL)	D. capillaris (VA)	D. esmeraldae	D. felix	D. filiformis	D. intermedia	D. linearis (MT)	D. linearis (MN)	D. roraimae	D. rotundifolia (ID)	D. rotundifolia (NJ)	D. rotundifolia (RUS)	D. solaris	D. spatulata
D. anglica (CZ) subgenome L	0	0.000992857	0.000842857	0.000842857	0.00235	0.0009	0.000835714	0.01505	0.0150929	0.0150071	0.0150571	0.0163929	0.0150571	0.0151643	0.0189143	0.0175071	0.0176857	0.0172571	0.0173571	0.0167714	0.0162071	0.000821429	0.000807143	0.0158929	0.0152929	0.0151357	0.0151786	0.0166786	0.0222571
D. anglica (ID) subgenome L	0.000992857	0	0.000828571	0.000542857	0.0022	0.0007	0.000592857	0.0154929	0.0153143	0.0154214	0.0153571	0.0167571	0.0154357	0.0155143	0.0190143	0.0176357	0.0177857	0.0173929	0.0174929	0.0168643	0.0162714	0.000592857	0.000571429	0.0159929	0.0156286	0.0155143	0.0155357	0.0168286	0.0223857
D. anglica (MN) subgenome L	0.000842857	0.000828571	0	0.0007	0.00217143	0.000642857	0.000557143	0.0152	0.0152429	0.0151214	0.01525	0.0164714	0.0152143	0.0152786	0.0188429	0.0174143	0.0175786	0.0171786	0.0173071	0.0166643	0.0161786	0.000571429	0.000564286	0.0158429	0.0154143	0.01525	0.0153143	0.0166286	0.0221786
D. anglica (WA) subgenome L	0.000842857	0.000542857	0.0007	0	0.00201429	0.000571429	0.000471429	0.0155071	0.0154071	0.0154071	0.0153071	0.0167786	0.01545	0.0155214	0.0189429	0.0175857	0.0177286	0.0173214	0.0174214	0.0168	0.0162071	0.000485714	0.000478571	0.01595	0.0156286	0.0155214	0.0155071	0.0167286	0.0223071
D. anglica (HI) subgenome L	0.00235	0.0022	0.00217143	0.00201429	0	0.00212143	0.00197143	0.0165429	0.0165214	0.0164571	0.01645	0.0158714	0.0164857	0.0165929	0.0200786	0.0187	0.0188286	0.0184	0.0185714	0.0179214	0.0173714	0.00198571	0.00197143	0.0171071	0.0167214	0.0165786	0.0166143	0.0178643	0.0232714
Synthetic Hybrid PE subgenome L	0.0009	0.0007	0.000642857	0.000571429	0.00212143	0	0.000135714	0.0154929	0.0154214	0.0153929	0.0153786	0.0167857	0.0152714	0.0153786	0.0189214	0.0174857	0.01765	0.01725	0.01735	0.0167	0.0162	0.000135714	0.000157143	0.0158857	0.0155	0.0153571	0.0153786	0.0166857	0.0222286
Synthetic Hybrid SE subgenome L	0.000835714	0.000592857	0.000557143	0.000471429	0.00197143	0.000135714	0	0.0155714	0.0155	0.0154857	0.0154571	0.01685	0.0153929	0.0154857	0.0189	0.0174929	0.01765	0.0172429	0.0173286	0.0167143	0.0161857	2.85714e-05	5e-05	0.0158643	0.0156143	0.0154786	0.0155	0.0166714	0.0222143
D. anglica (CZ) subgenome R	0.01505	0.0154929	0.0152	0.0155071	0.0165429	0.0154929	0.0155714	0	0.00117857	0.000514286	0.00108571	0.00213571	0.00242143	0.00231429	0.0173357	0.0155357	0.0157571	0.0155286	0.0154786	0.0151786	0.0142357	0.0155786	0.0155643	0.0141786	0.0024	0.00228571	0.0022	0.01495	0.02095
D. anglica (ID) subgenome R	0.0150929	0.0153143	0.0152429	0.0154071	0.0165214	0.0154214	0.0155	0.00117857	0	0.00112143	0.000542857	0.00280714	0.00220714	0.0021	0.0173571	0.0155643	0.0158214	0.0156357	0.0155786	0.0152286	0.0142786	0.0155286	0.0155071	0.0142071	0.00194286	0.0021	0.00206429	0.01495	0.02095
D. anglica (MN) subgenome R	0.0150071	0.0154214	0.0151214	0.0154071	0.0164571	0.0153929	0.0154857	0.000514286	0.00112143	0	0.000978571	0.00232143	0.00219286	0.00212143	0.0172214	0.0154143	0.0156571	0.0154786	0.0154214	0.0151071	0.0141286	0.0154857	0.0154786	0.0140429	0.00223571	0.00211429	0.00208571	0.0148643	0.0208357
D. anglica (WA) subgenome R	0.0150571	0.0153571	0.01525	0.0153071	0.01645	0.0153786	0.0154571	0.00108571	0.000542857	0.000978571	0	0.0027	0.00218571	0.00207143	0.0173571	0.01555	0.0158	0.0155786	0.0155786	0.0152214	0.0142357	0.0154714	0.0154571	0.0141643	0.00202857	0.00207857	0.00205	0.0149786	0.02095
D. anglica (HI) subgenome R	0.0163929	0.0167571	0.0164714	0.0167786	0.0158714	0.0167857	0.01685	0.00213571	0.00280714	0.00232143	0.0027	0	0.00398571	0.00394286	0.01865	0.0167929	0.0170357	0.0168143	0.0168286	0.0164857	0.01555	0.0168714	0.0168571	0.0154786	0.00403571	0.0039	0.00384286	0.0162714	0.0220214
Synthetic Hybrid PE subgenome R	0.0150571	0.0154357	0.0152143	0.01545	0.0164857	0.0152714	0.0153929	0.00242143	0.00220714	0.00219286	0.00218571	0.00398571	0	0.000142857	0.0171786	0.0154286	0.0156286	0.0154071	0.0153643	0.0150214	0.0140929	0.0154	0.0153929	0.0139857	0.00112857	0.000142857	0.000814286	0.0147643	0.0208143
Synthetic Hybrid SE subgenome R	0.0151643	0.0155143	0.0152786	0.0155214	0.0165929	0.0153786	0.0154857	0.00231429	0.0021	0.00212143	0.00207143	0.00394286	0.000142857	0	0.0172071	0.0154643	0.0156714	0.0154429	0.0154	0.0150571	0.0141286	0.0155071	0.0155	0.0140286	0.00102857	5e-05	0.000735714	0.0147929	0.0208857
D. brevifolia	0.0189143	0.0190143	0.0188429	0.0189429	0.0200786	0.0189214	0.0189	0.0173357	0.0173571	0.0172214	0.0173571	0.01865	0.0171786	0.0172071	0	0.0190429	0.01915	0.0187857	0.0188571	0.0187714	0.0178571	0.0189	0.0189	0.0175071	0.0173286	0.0171786	0.0171786	0.01815	0.0235357
D. capillaris (FL)	0.0175071	0.0176357	0.0174143	0.0175857	0.0187	0.0174857	0.0174929	0.0155357	0.0155643	0.0154143	0.01555	0.0167929	0.0154286	0.0154643	0.0190429	0	0.0033	0.0160571	0.0159857	0.0129643	0.0117857	0.0175071	0.0174929	0.0146286	0.0155429	0.0154071	0.0153929	0.0154571	0.0226929
D. capillaris (VA)	0.0176857	0.0177857	0.0175786	0.0177286	0.0188286	0.01765	0.01765	0.0157571	0.0158214	0.0156571	0.0158	0.0170357	0.0156286	0.0156714	0.01915	0.0033	0	0.0161714	0.0161571	0.0131143	0.0118786	0.01765	0.0176429	0.0148071	0.0157643	0.0156286	0.0156	0.0156286	0.02285
D. esmeraldae	0.0172571	0.0173929	0.0171786	0.0173214	0.0184	0.01725	0.0172429	0.0155286	0.0156357	0.0154786	0.0155786	0.0168143	0.0154071	0.0154429	0.0187857	0.0160571	0.0161714	0	0.0142	0.0157857	0.0148857	0.0172429	0.0172357	0.0126714	0.0155214	0.0153929	0.0153429	0.0135286	0.02225
D. felix	0.0173571	0.0174929	0.0173071	0.0174214	0.0185714	0.01735	0.0173286	0.0154786	0.0155786	0.0154214	0.0155786	0.0168286	0.0153643	0.0154	0.0188571	0.0159857	0.0161571	0.0142	0	0.0156786	0.0148357	0.0173429	0.0173286	0.0119	0.0155071	0.0153643	0.0153429	0.00913571	0.0223643
D. filiformis	0.0167714	0.0168643	0.0166643	0.0168	0.0179214	0.0167	0.0167143	0.0151786	0.0152286	0.0151071	0.0152214	0.0164857	0.0150214	0.0150571	0.0187714	0.0129643	0.0131143	0.0157857	0.0156786	0	0.0110786	0.0167286	0.0167071	0.0142571	0.0152	0.0150214	0.015	0.0150286	0.0221
D. intermedia	0.0162071	0.0162714	0.0161786	0.0162071	0.0173714	0.0162	0.0161857	0.0142357	0.0142786	0.0141286	0.0142357	0.01555	0.0140929	0.0141286	0.0178571	0.0117857	0.0118786	0.0148857	0.0148357	0.0110786	0	0.0162	0.0161929	0.0133786	0.0142429	0.0140786	0.0140929	0.0144	0.0214357
D. linearis (MN)	0.000807143	0.000571429	0.000564286	0.000478571	0.00197143	0.000157143	5e-05	0.0155643	0.0155071	0.0154786	0.0154571	0.0168571	0.0153929	0.0155	0.0189	0.0174929	0.0176429	0.0172357	0.0173286	0.0167071	0.0161929	3.57143e-05	0	0.0158643	0.0156143	0.0154714	0.0154929	0.0166714	0.0222214
D. linearis (MT)	0.000821429	0.000592857	0.000571429	0.000485714	0.00198571	0.000135714	2.85714e-05	0.0155786	0.0155286	0.0154857	0.0154714	0.0168714	0.0154	0.0155071	0.0189	0.0175071	0.01765	0.0172429	0.0173429	0.0167286	0.0162	0	3.57143e-05	0.0158857	0.0156286	0.0154786	0.0155	0.0166857	0.0222286
D. roraimae	0.0158929	0.0159929	0.0158429	0.01595	0.0171071	0.0158857	0.0158643	0.0141786	0.0142071	0.0140429	0.0141643	0.0154786	0.0139857	0.0140286	0.0175071	0.0146286	0.0148071	0.0126714	0.0119	0.0142571	0.0133786	0.0158857	0.0158643	0	0.0141143	0.0139857	0.0140214	0.0114786	0.0210286
D. rotundifolia (ID)	0.0152929	0.0156286	0.0154143	0.0156286	0.0167214	0.0155	0.0156143	0.0024	0.00194286	0.00223571	0.00202857	0.00403571	0.00112857	0.00102857	0.0173286	0.0155429	0.0157643	0.0155214	0.0155071	0.0152	0.0142429	0.0156286	0.0156143	0.0141143	0	0.00100714	0.00112857	0.0149143	0.0209214
D. rotundifolia (NJ)	0.0151357	0.0155143	0.01525	0.0155214	0.0165786	0.0153571	0.0154786	0.00228571	0.0021	0.00211429	0.00207857	0.0039	0.000142857	5e-05	0.0171786	0.0154071	0.0156286	0.0153929	0.0153643	0.0150214	0.0140786	0.0154786	0.0154714	0.0139857	0.00100714	0	0.000692857	0.01475	0.0208357
D. rotundifolia (RUS)	0.0151786	0.0155357	0.0153143	0.0155071	0.0166143	0.0153786	0.0155	0.0022	0.00206429	0.00208571	0.00205	0.00384286	0.000814286	0.000735714	0.0171786	0.0153929	0.0156	0.0153429	0.0153429	0.015	0.0140929	0.0155	0.0154929	0.0140214	0.00112857	0.000692857	0	0.0147643	0.0208357
D. solaris	0.0166786	0.0168286	0.0166286	0.0167286	0.0178643	0.0166857	0.0166714	0.01495	0.01495	0.0148643	0.0149786	0.0162714	0.0147643	0.0147929	0.01815	0.0154571	0.0156286	0.0135286	0.00913571	0.0150286	0.0144	0.0166857	0.0166714	0.0114786	0.0149143	0.01475	0.0147643	0	0.0218214
D. spatulata	0.0222571	0.0223857	0.0221786	0.0223071	0.0232714	0.0222286	0.0222143	0.02095	0.02095	0.0208357	0.02095	0.0220214	0.0208143	0.0208857	0.0235357	0.0226929	0.02285	0.02225	0.0223643	0.0221	0.0214357	0.0222286	0.0222214	0.0210286	0.0209214	0.0208357	0.0208357	0.0218214	0
